# Specific phenotypic, genomic, and fitness evolutionary trajectories toward antibiotic resistance induced by pesticide co-stressors in *Escherichia coli*

**DOI:** 10.1101/2021.07.13.452255

**Authors:** Yue Xing, Xiaoxi Kang, Siwei Zhang, Yujie Men

## Abstract

To explore how co-occurring non-antibiotic environmental stressors affect evolutionary trajectories toward antibiotic resistance, we exposed susceptible *Escherichia coli* K-12 populations to environmentally relevant levels of pesticides and streptomycin for 500 generations. The coexposure substantially changed the phenotypic, genotypic, and fitness evolution trajectories, resulting in much stronger streptomycin resistance (>15-fold increase) of the populations. Antibiotic target modification mutations in *rpsL* and *rsmG*, which emerged and dominated at late stages of evolution, conferred the strong resistance even with less than 1% abundance, while the off-target mutations in *nuoG, nuoL, glnE*, and *yaiW* dominated at early stages only led to mild resistance (2.5 – 6-fold increase). Moreover, the strongly resistant mutants exhibited lower fitness costs even without the selective pressure and had lower minimal selection concentrations than the mildly resistant ones. Removal of the selective pressure did not reverse the strong resistance of coexposed populations at a later evolutionary stage. The findings suggest higher risks of the selection and propagation of strong antibiotic resistance in environments potentially impacted by antibiotics and pesticides.
