## Supplementary material for "Specific phenotypic, genomic, and fitness evolutionary trajectories toward antibiotic resistance induced by pesticide co-stressors in *Escherichia coli*": Table S5

### Sheet: Evolved populations
Table S5-1 Complete mutant alleles identified in the evolved populations and selected strong resistant mutants
Evolved Population	Gene	Site position	Nucleotide change (SNP/INDEL)	Mutant allele frequency	Amino acid change	Amino acid position	Gene function
(1/5Strep,0)-1-G100	nuoI	2396158	C → A	0.43	Substitution	Arg98 → Leu	NADH-quinone oxidoreductase subunit I
(1/5Strep,0)-1-G200	sbmA	397215	A → AGCATCGC	0.31	Frameshift insertion	Glu193 → fs	Uptake of antimicrobial peptides
		397216	A → G	0.2	Substitution	Glu193 → Gly
		397217	A → C	0.19	Substitution	Glu193 → Asp
		397219	A → C	0.4	Substitution	Asp194 → Ala
		397221	A → G	0.33	Substitution	Thr195 → Ala
		397222	C → T	0.42	Substitution	Thr195 → Ile
		397221	A → AGTTGCGCCG	0.17	Non-frameshift insertion	Thr195 → SerCysAlaAla
(1/5Strep,0)-1-G300	sbmA	397215	A → AGCATCGC	0.16	Frameshift insertion	Glu193 → fs	Uptake of antimicrobial peptides
		397216	A → G	0.11	Substitution	Glu193 → Gly
		397217	A → C	0.11	Substitution	Glu193 → Asp
		397219	A → C	0.21	Substitution	Asp194 → Ala
		397221	A → G	0.26	Substitution	Thr195 → Ala
		397222	C → T	0.26	Substitution	Thr195 → Ile
		397221	A → AGTTGCGCCG	0.11	Non-frameshift insertion	Thr195 → SerCysAlaAla
		397417	T → A	0.28	Substitution	Val260 → Glu
	yaiW	398431	AT → A	0.61	Frameshift deletion	His187 → fs	Outermembrane lipoprotein influencing sensitivity to antimicrobial peptide
		398418	T → A	0.56	Substitution	Phe183 → Ile
		398427	C → G	0.67	Substitution	Gln186 → Glu
		398429	G → T	0.7	Substitution	Gln186 → His
(1/5Strep,0)-1-G400	sbmA	397221	A → G	0.13	Substitution	Thr195 → Ala	Uptake of antimicrobial peptides
		397222	C → T	0.13	Substitution	Thr195 → Ile
		397221	A → AGTTGCGCCG	0.34	Non-frameshift insertion	Thr195 → SerCysAlaAla
		397417	T → A	0.37	Substitution	Val260 → Glu
	yaiW	398431	AT → A	0.75	Frameshift deletion	His187 → fs	Outer membrane lipoprotein influencing sensitivity to antimicrobial peptide
		398418	T → A	0.68	Substitution	Phe183 → Ile
		398427	C → G	0.8	Substitution	Gln186 → Glu
		398429	G → T	0.8	Substitution	Gln186 → His
(1/5Strep,0)-1-G500	sbmA	397207	G → A	0.33	Substitution	Arg190 → Glu	Uptake of antimicrobial peptides
		397209	G → C	0.31	Substitution	Val191 → Leu
		397210	T → C	0.23	Substitution	Val191 → Ala
		397215	A → AGCATCGC	0.61	Frameshift insertion	Glu193 → fs
		397216	A → G	0.24	Substitution	Glu193 → Gly
		397217	A → C	0.24	Substitution	Glu193 → Asp
		397219	A → C	0.65	Substitution	Asp194 → Ala
		397221	A → G	0.5	Substitution	Thr195 → Ala
		397222	C → T	0.66	Substitution	Thr195 → Ile
		397221	A → AGTTGCGCCG	0.34	Non-frameshift insertion	Thr195 → SerCysAlaAla
	yaiW	398431	AT → A	0.51	Frameshift deletion	His187 → fs	Outer membrane lipoprotein influencing sensitivity to antimicrobial peptide
		398418	T → A	0.39	Substitution	Phe183 → Ile
		398427	C → G	0.2	Substitution	Gln186 → Glu
		398429	G → T	0.53	Substitution	Gln186 → His
(1/5Strep,0)-4-G100	nuoI	2396254	C → A	0.83	Substitution	Cys66 → Tyr	NADH-quinone oxidoreductase subunit I
	nuoM	2392683	A → C	0.27	Substitution	Leu120 → Arg	NADH:quinone oxidoreductase subunit M
(1/5Strep,0)-4-G200	nuoI	2396254	C → A	0.97	Substitution	Cys66 → Tyr	NADH-quinone oxidoreductase subunit I
	yaiW	398431	AT → A	0.86	Frameshift deletion	His187 → fs	Outer membrane lipoprotein influencing sensitivity to antimicrobial peptide
		398418	T → A	0.97	Substitution	Phe183 → Ile
		398427	C → G	0.95	Substitution	Gln186 → Glu
		398429	G → T	0.94	Substitution	Gln186 → His
(1/5Strep,0)-4-G300	nuoI	2396254	C → A	0.98	Substitution	Cys66 → Tyr	NADH-quinone oxidoreductase subunit I
	yaiW	398431	AT → A	0.84	Frameshift deletion	His187 → fs	Outer membrane lipoprotein influencing sensitivity to antimicrobial peptide
		398418	T → A	0.98	Substitution	Phe183 → Ile
		398427	C → G	0.97	Substitution	Gln186 → Glu
		398429	G → T	0.96	Substitution	Gln186 → His
(1/5Strep,0)-4-G400	nuoI	2396254	C → A	0.99	Substitution	Cys66 → Tyr	NADH-quinone oxidoreductase subunit I
	yaiW	398431	AT → A	0.85	Frameshift deletion	His187 → fs	Outer membrane lipoprotein influencing sensitivity to antimicrobial peptide
		398418	T → A	0.97	Substitution	Phe183 → Ile
		398427	C → G	0.94	Substitution	Gln186 → Glu
		398429	G → T	0.94	Substitution	Gln186 → His
	yejA	2273073	T → G	0.14	Stop gained	Leu237 → *	putative oligopeptide ABC transporter periplasmic binding protein
(1/5Strep,0)-4-G500	nuoI	2396254	C → A	0.96	Substitution	Cys66 → Tyr	NADH-quinone oxidoreductase subunit I
	yaiW	398431	AT → A	0.82	Frameshift deletion	His187 → fs	Outer membrane lipoprotein influencing sensitivity to antimicrobial peptide
		398418	T → A	0.82	Substitution	Phe183 → Ile
		398427	C → G	0.87	Substitution	Gln186 → Glu
		398429	G → T	0.87	Substitution	Gln186 → His
	yejA	2273073	T → G	0.52	Stop gained	Leu237 → *	putative oligopeptide ABC transporter periplasmic binding protein
(1/5Strep,0)-7-G200	sbmA	398418	T → A	0.12	Substitution	Phe183 → Ile	Uptake of antimicrobial peptides
	yaiW	398431	AT → A	0.18	Frameshift deletion	His187 → fs	Outer membrane lipoprotein influencing sensitivity to antimicrobial peptide
		398418	T → A	0.11	Substitution	Phe183 → Ile
		398427	C → G	0.18	Substitution	Gln186 → Glu
		398429	G → T	0.18	Substitution	Gln186 → His
(1/5Strep,0)-7-G300	sbmA	397417	T → A	0.5	Substitution	Val260 → Glu	Uptake of antimicrobial peptides
		397387	G → A	0.22	Stop gained	Trp250 → *
		397417	T → A	0.5	Substitution	Val260 → Glu
		398418	T → A	0.84	Substitution	Phe183 → Ile
	yaiW	398431	AT → A	0.79	Frameshift deletion	His187 → fs	Outer membrane lipoprotein influencing sensitivity to antimicrobial peptide
		398418	T → A	0.84	Substitution	Phe183 → Ile
		398427	C → G	0.86	Substitution	Gln186 → Glu
		398429	G → T	0.87	Substitution	Gln186 → His
	trpC	1318587	C → A	0.12	Substitution	Gly401 → Val	fused indole-3-glycerol phosphate synthase/phosphoribosylanthranilate isomerase
(1/5Strep,0)-7-G400	sbmA	397417	T → A	1	Substitution	Val260 → Glu	Uptake of antimicrobial peptides
		398418	T → A	0.88	Substitution	Phe183 → Ile
	yaiW	398431	AT → A	0.8	Frameshift deletion	His187 → fs	Outer membrane lipoprotein influencing sensitivity to antimicrobial peptide
		398418	T → A	0.88	Substitution	Phe183 → Ile
		398427	C → G	0.92	Substitution	Gln186 → Glu
		398429	G → T	0.92	Substitution	Gln186 → His
	trpC	1318587	C → A	0.32	Substitution	Gly401 → Val	fused indole-3-glycerol phosphate synthase/phosphoribosylanthranilate isomerase
(1/5Strep,0)-7-G500	sbmA	398418	T → A	0.7	Substitution	Phe183 → Ile	Uptake of antimicrobial peptides
	yaiW	398431	AT → A	0.73	Frameshift deletion	His187 → fs	Outer membrane lipoprotein influencing sensitivity to antimicrobial peptide
		398418	T → A	0.7	Substitution	Phe183 → Ile
		398427	C → G	0.81	Substitution	Gln186 → Glu
		398429	G → T	0.81	Substitution	Gln186 → His
	trpC	1318587	C → A	0.48	Substitution	Gly401 → Val	fused indole-3-glycerol phosphate synthase/phosphoribosylanthranilate isomerase
(1/5Strep,100P)-3-G100	ykgS	290621	A → T	0.22	Substitution	Ile38 → Leu	CP4-57 prophage
	nuoG	2400138	C → A	0.79	Stop gained	Glu10 → *	NADH:quinone oxidoreductase subunit G
	glnE	3198374	G → A	0.79	Substitution	Ala423 → Val	fused glutamine synthetase deadenylase/glutamine synthetase adenylyltransferase
(1/5Strep,100P)-3-G200	ykgS	290621	A → T	0.11	Substitution	Ile38 → Leu	CP4-57 prophage
	nuoG	2400138	C → A	0.99	Stop gained	Glu10 → *	NADH:quinone oxidoreductase subunit G
	glnE	3198374	G → A	0.98	Substitution	Ala423 → Val	fused glutamine synthetase deadenylase/glutamine synthetase adenylyltransferase
	sbmA	397482	G → T	0.91	Stop gained	Glu282 → *	Uptake of antimicrobial peptides
(1/5Strep,100P)-3-G300	ykgS	290621	A → T	0.36	Substitution	Ile38 → Leu	CP4-57 prophage
	sbmA	397482	G → T	0.97	Stop gained	Glu282 → *	Uptake of antimicrobial peptides
	nuoG	2400138	C → A	0.99	Stop gained	Glu10 → *	NADH:quinone oxidoreductase subunit G
	glnE	3198374	G → A	0.99	Substitution	Ala423 → Val	fused glutamine synthetase deadenylase/glutamine synthetase adenylyltransferase
(1/5Strep,100P)-3-G400	sbmA	397482	G → T	0.61	Stop gained	Glu282 → *	Uptake of antimicrobial peptides
	nuoG	2400138	C → A	0.63	Stop gained	Glu10 → *	NADH:quinone oxidoreductase subunit G
	glnE	3198374	G → A	0.65	Substitution	Ala423 → Val	fused glutamine synthetase deadenylase/glutamine synthetase adenylyltransferase
	dsbC	3038308	A → T	0.33	Substitution	Val172 → Glu	Act as a disulfide isomerase to rescue oxidatively damaged secreted proteins
	rpsL	3474297	G → T	0.36	Substitution	Arg86 → Ser	30S ribosomal protein S12
	rsmG	3923208	TGCTCACCAGGAAGATGGTGGCACCA → T	0.2	Frameshift deletion	Trp150 → fs	Ribosomal RNA small subunit methyltransferase G
(1/5Strep,100P)-3-G500	dsbC	3038308	A → T	0.95	Substitution	Val172 → Glu	Act as a disulfide isomerase to rescue oxidatively damaged secreted proteins
	rpsL	3474297	G → T	0.96	Substitution	Arg86 → Ser	30S ribosomal protein S12
	rsmG	3923208	TGCTCACCAGGAAGATGGTGGCACCA → T	0.58	Frameshift deletion	Trp150 → fs	Ribosomal RNA small subunit methyltransferase G
(1/5Strep,100P)-5-G100	glnE	3198374	G → A	0.27	Substitution	Ala423 → Val	fused glutamine synthetase deadenylase/glutamine synthetase adenylyltransferase
(1/5Strep,100P)-5-G200	glnE	3198374	G → A	0.76	Substitution	Ala423 → Val	fused glutamine synthetase deadenylase/glutamine synthetase adenylyltransferase
	sbmA	397126	T → A	0.13	Substitution	Val163 → Glu	Uptake of antimicrobial peptides
	nuoG	2398523	G → T	0.13	Stop gained	Ser548 → *	NADH:quinone oxidoreductase subunit G
(1/5Strep,100P)-5-G300	sbmA	397126	T → A	0.16	Substitution	Val163 → Glu	Uptake of antimicrobial peptides
	glnE	3198374	G → A	0.75	Substitution	Ala423 → Val	fused glutamine synthetase deadenylase/glutamine synthetase adenylyltransferase
	nuoG	2398523	G → T	0.14	Stop gained	Ser548 → *	NADH:quinone oxidoreductase subunit G
(1/5Strep,100P)-5-G400	sbmA	397126	T → A	0.48	Substitution	Val163 → Glu	Uptake of antimicrobial peptides
	glnE	3198374	G → A	0.83	Substitution	Ala423 → Val	fused glutamine synthetase deadenylase/glutamine synthetase adenylyltransferase
(1/5Strep,100P)-5-G500	rimO	877110	GG → GGTCGCCGCGCATAGACG	0.45	Frameshift insertion	Pro309 → fs	Ribosomal protein S12 methylthiotransferase RimO
		877528	G → GGAAATCTTCTT	0.29	Frameshift insertion	Pro170 → fs
	dsbC	3038308	A → T	0.97	Substitution	Val172 → Glu	Act as a disulfide isomerase to rescue oxidatively damaged secreted proteins
	rpsL	3474297	G → T	0.98	Substitution	Arg86 → Ser	30S ribosomal protein S12
	rsmG	3923208	TGCTCACCAGGAAGATGGTGGCACCA → T	0.63	Frameshift deletion	Trp150 → fs	Ribosomal RNA small subunit methyltransferase G
(1/5Strep,100P)-6-G100	nuoG	2398523	G → T	0.3	Stop gained	Ser548 → *	NADH:quinone oxidoreductase subunit G
(1/5Strep,100P)-6-G200	sbmA	396642	TT → TTCGCACCTTCCT	0.2	Frameshift insertion	Lys3 → fs	Uptake of antimicrobial peptides
	nuoG	2398523	G → T	0.96	Stop gained	Ser548 → *	NADH:quinone oxidoreductase subunit G
(1/5Strep,100P)-6-G300	sbmA	396642	TT → TTCGCACCTTCCT	0.21	Frameshift insertion	Lys3 → fs	Uptake of antimicrobial peptides
	nuoG	2398523	G → T	0.97	Stop gained	Ser548 → *	NADH:quinone oxidoreductase subunit G
(1/5Strep,100P)-6-G400	nuoG	2398523	G → T	0.2	Stop gained	Ser548 → *	NADH:quinone oxidoreductase subunit G
	dsbC	3038308	A → T	0.82	Substitution	Val172 → Glu	Act as a disulfide isomerase to rescue oxidatively damaged secreted proteins
	rpsL	3474297	G → T	0.83	Substitution	Arg86 → Ser	30S ribosomal protein S12
	rsmG	3923208	TGCTCACCAGGAAGATGGTGGCACCA → T	0.53	Frameshift deletion	Trp150 → fs	Ribosomal RNA small subunit methyltransferase G
(1/5Strep,100P)-6-G500	nuoG	2398523	G → T	0.33	Stop gained	Ser548 → *	NADH:quinone oxidoreductase subunit G
	dsbC	3038308	A → T	0.7	Substitution	Val172 → Glu	Act as a disulfide isomerase to rescue oxidatively damaged secreted proteins
	rpsL	3474297	G → T	0.7	Substitution	Arg86 → Ser	30S ribosomal protein S12
	rsmG	3923208	TGCTCACCAGGAAGATGGTGGCACCA → T	0.4	Frameshift deletion	Trp150 → fs	Ribosomal RNA small subunit methyltransferase G
(1/5Strep,100P)-7-G100	nuoL	2394177	C → CG	0.4	Frameshift insertion	Leu291 → fs	NADH:quinone oxidoreductase subunit L
(1/5Strep,100P)-7-G200	yaiW	398418	T → A	0.88	Substitution	Phe183 → Ile	Outer membrane lipoprotein influencing sensitivity to antimicrobial peptide
		398427	C → G	0.91	Substitution	Gln186 → Glu
		398429	G → T	0.91	Substitution	Gln186 → His
		398431	AT → A	0.82	Frameshift deletion	His187 → fs
	nuoL	2394177	C → CG	0.48	Frameshift insertion	Leu291 → fs	NADH:quinone oxidoreductase subunit L
(1/5Strep,100P)-7-G300	yaiW	398418	T → A	1	Substitution	Phe183 → Ile	Outer membrane lipoprotein influencing sensitivity to antimicrobial peptide
		398427	C → G	0.99	Substitution	Gln186 → Glu
		398429	G → T	0.99	Substitution	Gln186 → His
		398431	AT → A	0.85	Frameshift deletion	His187 → fs
	nuoL	2394177	C → CG	0.48	Frameshift insertion	Leu291 → fs	NADH:quinone oxidoreductase subunit L
(1/5Strep,100P)-7-G400	yaiW	398418	T → A	0.98	Substitution	Phe183 → Ile	Outer membrane lipoprotein influencing sensitivity to antimicrobial peptide
		398427	C → G	0.99	Substitution	Gln186 → Glu
		398429	G → T	1	Substitution	Gln186 → His
		398431	AT → A	0.89	Frameshift deletion	His187 → fs
	nuoL	2394177	C → CG	0.48	Frameshift insertion	Leu291 → fs	NADH:quinone oxidoreductase subunit L
(1/5Strep,100P)-7-G500	ykgS	290634	G → GCTTG	0.17	Frameshift insertion	Ter43 → fs	CP4-57 prophage
	rimO	877529	A → AAATCTTCTTC	0.25	Frameshift insertion	Pro170 → fs	Ribosomal protein S12 methylthiotransferase RimO
		877530	C → CTCTTCTTCT	0.18	Conservative inframe insertion	Arg169 → insGlnLysLysSer
	dsbC	3038308	A → T	0.97	Substitution	Val172 → Glu	Act as a disulfide isomerase to rescue oxidatively damaged secreted proteins
	rpsL	3474297	G → T	0.98	Substitution	Arg86 → Ser	30S ribosomal protein S12
	rsmG	3923208	TGCTCACCAGGAAGATGGTGGCACCA → T	0.61	Frameshift deletion	Trp150 → fs	Ribosomal RNA small subunit methyltransferase G
(1/2Strep,0)-1-G200	tpr	1287143	G → A	0.14	Substitution	Pro12 → Ser	Protamine-like protein
	rpsL	3474297	G → T	0.99	Substitution	Arg86 → Ser	30S ribosomal protein S12
	rsmG	3923637	G → GGGT	0.55	Conservative inframe insertion	Ser15 → insGly	Ribosomal RNA small subunit methyltransferase G
		3923640	A → AGCT	0.11	Conservative inframe insertion	Ile14 → insAla
(1/2Strep,0)-3-G200	rsmG	3923208	TGCTCACCAGGAAGATGGTGGCACCA → T	0.41	Frameshift deletion	Trp150 → fs	Ribosomal RNA small subunit methyltransferase G
	yaiW	398418	T → A	0.75	Substitution	Phe183 → Ile	Outer membrane lipoprotein influencing sensitivity to antimicrobial peptide
		398427	C → G	0.8	Substitution	Gln186 → Glu
		398429	G → T	0.8	Substitution	Gln186 → His
		398431	AT → A	0.69	Frameshift deletion	His187 → fs
(1/2Strep,0)-8-G200	kdpB	725742	A → T	1	Substitution	Val432 → Glu	Potassium-transporting ATPase ATP-binding subunit
	rpsL	3474297	G → T	0.95	Substitution	Arg86 → Ser	30S ribosomal protein S12
	rsmG	3923208	TGCTCACCAGGAAGATGGTGGCACCA → T	0.56	Frameshift deletion	Trp150 → fs	Ribosomal RNA small subunit methyltransferase G
		3923216	A → ATATCGTTCAGAGAG	0.21	Frameshift insertion	Gly156 → fs
		3923233	AGC → AGCGCGTAGAAACGGCCTTGC	0.14	Conservative inframe insertion	Ser149_Trp150 → insLysAlaValSerThrArg

### Sheet: Selected resistant mutants
Table S5-2 Complete mutant alleles identified in the evolved populations and selected strong resistant mutants
Isolate ID	Isolated from which population	Gene	Site position	Nucleotide change (SNP/INDEL)	Amino acid change	Amino acid position	Gene function
M1	(1/5Strep,100P)-3-G500	dsbC	3038308	A → T	Substitution	Val172 → Glu	Act as a disulfide isomerase to rescue oxidatively damaged secreted proteins
		rpsL	3474297	G → T	Substitution	Arg86 → Ser	30S ribosomal protein S12
		rsmG	3923208	TGCTCACCAGGAAGATGGTGGCACCA → T	Frameshift deletion	Trp150 → fs	Ribosomal RNA small subunit methyltransferase G
M2	(1/5Strep,100P)-3-G500	dsbC	3038308	A → T	Substitution	Val172 → Glu	Act as a disulfide isomerase to rescue oxidatively damaged secreted proteins
		rpsL	3474297	G → T	Substitution	Arg86 → Ser	30S ribosomal protein S12
		rsmG	3923208	TGCTCACCAGGAAGATGGTGGCACCA → T	Frameshift deletion	Trp150 → fs	Ribosomal RNA small subunit methyltransferase G
M3	(1/5Strep,100P)-3-G500	dsbC	3038308	A → T	Substitution	Val172 → Glu	Act as a disulfide isomerase to rescue oxidatively damaged secreted proteins
		rpsL	3474297	G → T	Substitution	Arg86 → Ser	30S ribosomal protein S12
		rsmG	3923208	TGCTCACCAGGAAGATGGTGGCACCA → T	Frameshift deletion	Trp150 → fs	Ribosomal RNA small subunit methyltransferase G
M4	(1/2Strep,0)-1-G200	rpsL	3474297	G → T	Substitution	Arg86 → Ser	30S ribosomal protein S12
		rsmG	3923637	G → GGGT	Conservative inframe insertion	Ser15 → insGly	Ribosomal RNA small subunit methyltransferase G
M5	(1/2Strep,0)-1-G200	rpsL	3474297	G → T	Substitution	Arg86 → Ser	30S ribosomal protein S12
		rsmG	3923637	G → GGGT	Conservative inframe insertion	Ser15 → insGly	Ribosomal RNA small subunit methyltransferase G
M6	(1/2Strep,0)-1-G200	rpsL	3474297	G → T	Substitution	Arg86 → Ser	30S ribosomal protein S12
		rsmG	3923637	G → GGGT	Conservative inframe insertion	Ser15 → insGly	Ribosomal RNA small subunit methyltransferase G
M7	(1/5Strep,100P)-5-G400	yaiW	398418	T → A	Substitution	Phe183 → Ile	Outer membrane lipoprotein influencing sensitivity to antimicrobial peptide
			398427	C → G	Substitution	Gln186 → Glu
			398429	G → T	Substitution	Gln186 → His
			398431	AT → A	Framshift deletion	His187 → fs
		glnE	3198374	G → A	Substitution	Ala423 → Val	fused glutamine synthetase deadenylase/glutamine synthetase adenylyltransferase
M8	(1/5Strep,100P)-5-G400	yaiW	398418	T → A	Substitution	Phe183 → Ile	Outer membrane lipoprotein influencing sensitivity to antimicrobial peptide
			398427	C → G	Substitution	Gln186 → Glu
			398429	G → T	Substitution	Gln186 → His
			398431	AT → A	Framshift deletion	His187 → fs
		glnE	3198374	G → A	Substitution	Ala423 → Val	fused glutamine synthetase deadenylase/glutamine synthetase adenylyltransferase
M9	(1/5Strep,100P)-5-G400	yaiW	398418	T → A	Substitution	Phe183 → Ile	Outer membrane lipoprotein influencing sensitivity to antimicrobial peptide
			398427	C → G	Substitution	Gln186 → Glu
			398429	G → T	Substitution	Gln186 → His
			398431	AT → A	Framshift deletion	His187 → fs
		glnE	3198374	G → A	Substitution	Ala423 → Val	fused glutamine synthetase deadenylase/glutamine synthetase adenylyltransferase
		aidB	4414750	C → A	Substitution	Pro159 → Gln	Part of the adaptive DNA-repair response to alkylating agents adenylyltransferase
M10	(1/2Strep,0)-3-G200	rsmG	3923208	TGCTCACCAGGAAGATGGTGGCACCA → T	Frameshift deletion	Trp150 → fs	Ribosomal RNA small subunit methyltransferase G
		yaiW	398418	T → A	Substitution	Phe183 → Ile	Outer membrane lipoprotein influencing sensitivity to antimicrobial peptide
			398427	C → G	Substitution	Gln186 → Glu
			398429	G → T	Substitution	Gln186 → His
			398431	AT → A	Framshift deletion	His187 → fs
M11	(1/2Strep,0)-3-G200	rsmG	3923208	TGCTCACCAGGAAGATGGTGGCACCA → T	Frameshift deletion	Trp150 → fs	Ribosomal RNA small subunit methyltransferase G
		yaiW	398418	T → A	Substitution	Phe183 → Ile	Outer membrane lipoprotein influencing sensitivity to antimicrobial peptide
			398427	C → G	Substitution	Gln186 → Glu
			398429	G → T	Substitution	Gln186 → His
			398431	AT → A	Framshift deletion	His187 → fs
M12	(1/2Strep,0)-3-G200	rsmG	3923208	TGCTCACCAGGAAGATGGTGGCACCA → T	Frameshift deletion	Trp150 → fs	Ribosomal RNA small subunit methyltransferase G
		yaiW	398418	T → A	Substitution	Phe183 → Ile	Outer membrane lipoprotein influencing sensitivity to antimicrobial peptide
			398427	C → G	Substitution	Gln186 → Glu
			398429	G → T	Substitution	Gln186 → His
			398431	AT → A	Framshift deletion	His187 → fs
